# Niche differentiation is spatially and temporally regulated in the rhizosphere

**DOI:** 10.1101/611863

**Authors:** Erin E. Nuccio, Evan Starr, Ulas Karaoz, Eoin L. Brodie, Jizhong Zhou, Susannah Tringe, Rex R. Malmstrom, Tanja Woyke, Jillian F. Banfield, Mary K. Firestone, Jennifer Pett-Ridge

## Abstract

The rhizosphere is a hotspot for microbial C transformations, and the origin of root polysaccharides and polymeric carbohydrates that are important precursors to soil organic matter. However, the ecological mechanisms that underpin rhizosphere carbohydrate depolymerization are poorly understood. Using *Avena fatua*, a common annual grass, we analyzed time-resolved metatranscriptomes to compare microbial function in rhizosphere, detritusphere, and combined rhizosphere-detritusphere habitats. Population transcripts were binned with a unique reference database generated from soil isolate and single amplified genomes, metagenomes, and stable isotope probing metagenomes. While soil habitat significantly affected both community composition and overall gene expression, succession of microbial functions occurred at a faster time scale than compositional changes. Using hierarchical clustering of upregulated decomposition gene expression, we identified four distinct microbial guilds populated by taxa whose functional succession patterns suggest specialization for substrates provided by fresh growing roots, decaying root detritus, the combination of live and decaying root biomass, or aging root material. Carbohydrate depolymerization genes were consistently upregulated in the rhizosphere, and both taxonomic and functional diversity were high in the combined rhizosphere-detritusphere—suggesting coexistence of rhizosphere guilds is facilitated by niche differentiation. Metatranscriptome-defined guilds provide a framework to model rhizosphere succession and its consequences for soil carbon cycling.
