## Supplemental Table S1 for "Niche differentiation is spatially and temporally regulated in the rhizosphere"

### Sheet: Sheet1
Table S1. Metadata and sequencing statistics for the metatranscriptomes sequenced in this study
Name	ID	Repository	Time (days)	Rhizo vs Bulk	Litter vs No Litter	Read Count	Gbp Sequencing	Percent of Reads ≥ Q30 Avg.	Avg. Base Quality Score:	Read GC:	Adapters Contam.	E. coli Contam.	Fosmid Vector Contam.	Mitochondria Contam.	Chloroplast Contam.	PhiX Contam.	rRNA Contam.
H1_Bulk_Litter_4	1031194	JGI Genome Portal	3	Bulk	Litter	101396580	7.60474	0.9	34.03 +- 7.31	56.89 +- 9.86 %	0.0048	0.099	0	0.1634	0.1573	0	0.3668
H1_Bulk_Litter_5	1031197	JGI Genome Portal	3	Bulk	Litter	92296330	6.92222	0.8422	32.94 +- 8.36	57.59 +- 11.61 %	0.007	0.0043	0	0.0195	0.0105	0	0.0529
H1_Bulk_Litter_6	1031200	JGI Genome Portal	3	Bulk	Litter	81662554	6.12469	0.918	34.37 +- 6.87	56.55 +- 10.38 %	0.0019	0.094	0	0.1535	0.1478	0	0.334
H1_Bulk_28	1033647	JGI Genome Portal	3	Bulk	No_Litter	111700358	8.37753	0.8509	33.06 +- 8.08	59.57 +- 10.09 %	0.0123	0.0215	0	0.0432	0.04	0	0.0983
H1_Bulk_29	1033650	JGI Genome Portal	3	Bulk	No_Litter	106436086	7.98271	0.7709	31.67 +- 9.76	60.62 +- 9.92 %	0.0077	0.0021	0	0.008	0.0047	0	0.0234
H1_Bulk_30	1033653	JGI Genome Portal	3	Bulk	No_Litter	98391824	7.37939	0.8425	32.44 +- 9.46	60.05 +- 10.13 %	0.0063	0.0145	0	0.0371	0.0321	0	0.0778
H1_Rhizo_Litter_1	1031185	JGI Genome Portal	3	Rhizosphere	Litter	89507740	6.71308	0.9134	34.34 +- 7.01	54.64 +- 11.02 %	0.0029	0.0879	0	0.1538	0.1392	0	0.3897
H1_Rhizo_Litter_2	1031188	JGI Genome Portal	3	Rhizosphere	Litter	142905940	10.7179	0.8808	33.68 +- 7.57	56.29 +- 10.46 %	0.0089	0.0651	0	0.1204	0.1085	0	0.3075
H1_Rhizo_Litter_3	1031191	JGI Genome Portal	3	Rhizosphere	Litter	118345228	8.87589	0.9026	34.14 +- 7.26	55.58 +- 10.71 %	0.0146	0.0661	0	0.124	0.1084	0	0.3151
H1_Rhizo_25	1033638	JGI Genome Portal	3	Rhizosphere	No_Litter	100314696	7.5236	0.8577	33.17 +- 8.01	60.04 +- 9.94 %	0.0105	0.0071	0	0.021	0.0131	0	0.0438
H1_Rhizo_26	1033641	JGI Genome Portal	3	Rhizosphere	No_Litter	98449328	7.3837	0.8649	33.36 +- 7.83	58.81 +- 10.91 %	0.0125	0.0027	0	0.0177	0.0091	0	0.0473
H1_Rhizo_27	1033644	JGI Genome Portal	3	Rhizosphere	No_Litter	100637388	7.5478	0.8612	33.26 +- 7.89	59.89 +- 10.22 %	0.0127	0.0038	0	0.0127	0.0077	0	0.0364
H2_Bulk_Litter_10	1031212	JGI Genome Portal	6	Bulk	Litter	95157566	7.13682	0.9157	34.29 +- 6.91	56.47 +- 10.78 %	0.0067	0.0802	0	0.1358	0.13	0	0.3154
H2_Bulk_Litter_11	1031215	JGI Genome Portal	6	Bulk	Litter	96020964	7.20157	0.9051	34.05 +- 7.18	57.62 +- 11.1 %	0.0054	0.0148	0	0.0358	0.0277	0	0.1088
H2_Bulk_Litter_12	1031218	JGI Genome Portal	6	Bulk	Litter	99739922	7.48049	0.9159	34.36 +- 6.9	54.55 +- 12.33 %	0.0076	0.0036	0	0.0367	0.0165	0	0.1402
H2_Bulk_Litter_50	1042201	JGI Genome Portal	6	Bulk	Litter	293892380	22.0419	0.9086	34.45 +- 6.93	48.89 +- 10.28 %	0.0156	0.0094	0	0.0544	0.0321	0	0.6768
H2_Bulk_34	1033665	JGI Genome Portal	6	Bulk	No_Litter	99988262	7.49912	0.8452	32.97 +- 8.19	59.62 +- 10.07 %	0.0125	0.0192	0	0.039	0.0352	0	0.0963
H2_Bulk_35	1033668	JGI Genome Portal	6	Bulk	No_Litter	111108642	8.33315	0.8408	32.9 +- 8.43	58.03 +- 10.31 %	0.0056	0.0246	0	0.0515	0.045	0	0.1293
H2_Bulk_36	1033671	JGI Genome Portal	6	Bulk	No_Litter	83414086	6.25606	0.8714	33.3 +- 7.97	62.27 +- 9.89 %	0.0012	0.0022	0	0.0086	0.0058	0	0.0169
H2_Rhizo_Litter_7	1031203	JGI Genome Portal	6	Rhizosphere	Litter	84670710	6.3503	0.9145	34.3 +- 6.99	56.8 +- 11.29 %	0.0027	0.063	0	0.1136	0.1037	0	0.2676
H2_Rhizo_Litter_8	1031206	JGI Genome Portal	6	Rhizosphere	Litter	93373790	7.00303	0.9087	34.23 +- 7.13	56.27 +- 11.39 %	0.0033	0.0456	0	0.0874	0.076	0	0.234
H2_Rhizo_Litter_9	1031209	JGI Genome Portal	6	Rhizosphere	Litter	303860094	22.7895	0.8891	33.94 +- 7.15	53.0 +- 7.19 %	0.0081	0.2394	0	0.376	0.3646	0	0.9206
H2_Rhizo_Litter_49	1042197	JGI Genome Portal	6	Rhizosphere	Litter	326271678	24.4704	0.8244	32.76 +- 8.71	54.49 +- 12.71 %	0.0063	0.0015	0	0.0293	0.0095	0	0.3586
H2_Rhizo_31	1033656	JGI Genome Portal	6	Rhizosphere	No_Litter	99214400	7.44108	0.8416	32.92 +- 8.45	58.69 +- 10.67 %	0.0049	0.0157	0	0.0388	0.0295	0	0.0886
H2_Rhizo_32	1033659	JGI Genome Portal	6	Rhizosphere	No_Litter	103599962	7.77	0.7794	31.86 +- 9.64	59.75 +- 10.72 %	0.0101	0.0022	0	0.0155	0.0056	0	0.0416
H2_Rhizo_33	1033662	JGI Genome Portal	6	Rhizosphere	No_Litter	106052054	7.9539	0.8407	32.9 +- 8.43	58.63 +- 10.74 %	0.0065	0.0047	0	0.0194	0.0107	0	0.0416
H3_Bulk_Litter_16	1031230	JGI Genome Portal	12	Bulk	Litter	90290342	6.77178	0.9132	34.2 +- 6.98	57.15 +- 11.81 %	0.0065	0.0052	0	0.0196	0.0125	0	0.0669
H3_Bulk_Litter_17	1031233	JGI Genome Portal	12	Bulk	Litter	113614078	8.52106	0.8321	32.73 +- 8.54	59.15 +- 11.02 %	0.0084	0.0039	0	0.0125	0.0086	0	0.0322
H3_Bulk_40	1033683	JGI Genome Portal	12	Bulk	No_Litter	109109932	8.18324	0.8473	33.02 +- 8.16	59.73 +- 10.1 %	0.0166	0.0269	0	0.0502	0.0463	0	0.1261
H3_Bulk_41	1033686	JGI Genome Portal	12	Bulk	No_Litter	140865848	10.5649	0.7985	32.2 +- 9.0	58.99 +- 10.1 %	0.0189	0.0423	0	0.0806	0.0742	0	0.2011
H3_Bulk_42	1033689	JGI Genome Portal	12	Bulk	No_Litter	113599854	8.51999	0.8125	32.44 +- 8.81	58.57 +- 10.6 %	0.0128	0.0328	0	0.062	0.0576	0	0.156
H3_Rhizo_Litter_13	1031221	JGI Genome Portal	12	Rhizosphere	Litter	97750956	7.33132	0.9232	34.47 +- 6.71	54.72 +- 11.05 %	0.0048	0.0925	0	0.155	0.1467	0	0.3758
H3_Rhizo_Litter_15	1031227	JGI Genome Portal	12	Rhizosphere	Litter	84352122	6.32641	0.9265	34.56 +- 6.6	54.35 +- 12.25 %	0.0082	0.0493	0	0.0952	0.0856	0	0.2473
H3_Rhizo_37	1033674	JGI Genome Portal	12	Rhizosphere	No_Litter	78869586	5.91522	0.8762	33.51 +- 7.94	58.09 +- 13.27 %	0.003	0.004	0	0.0227	0.0122	0	0.0479
H3_Rhizo_39	1033680	JGI Genome Portal	12	Rhizosphere	No_Litter	80473214	6.03549	0.8452	32.66 +- 8.36	69.44 +- 3.96 %	0.0006	0.0027	0	0.0036	0.0031	0	0.0038
H4_Bulk_Litter_22	1031248	JGI Genome Portal	22	Bulk	Litter	99991556	7.49937	0.78	31.91 +- 9.66	58.41 +- 12.68 %	0.0194	0.0044	0	0.0164	0.0101	0	0.0546
H4_Bulk_Litter_23	1031251	JGI Genome Portal	22	Bulk	Litter	95882882	7.19122	0.785	31.98 +- 9.61	56.96 +- 12.75 %	0.0186	0.0062	0	0.0248	0.0142	0	0.0716
H4_Bulk_Litter_24	1031254	JGI Genome Portal	22	Bulk	Litter	109095086	8.18213	0.8713	33.45 +- 8.02	59.84 +- 11.16 %	0.0079	0.0077	0	0.018	0.0135	0	0.0491
H4_Bulk_46	1033701	JGI Genome Portal	22	Bulk	No_Litter	147214678	11.0411	0.8394	32.89 +- 8.52	58.41 +- 11.02 %	0.0082	0.0057	0	0.0158	0.011	0	0.0444
H4_Bulk_47	1033704	JGI Genome Portal	22	Bulk	No_Litter	122496264	9.18722	0.7811	31.93 +- 9.37	59.83 +- 10.07 %	0.0103	0.0388	0	0.0731	0.0693	0	0.1704
H4_Bulk_48	1033707	JGI Genome Portal	22	Bulk	No_Litter	124779044	9.35843	0.7788	31.88 +- 9.42	60.02 +- 10.18 %	0.015	0.0445	0	0.0841	0.0792	0	0.1978
H4_Rhizo_Litter_19	1031239	JGI Genome Portal	22	Rhizosphere	Litter	93654058	7.02405	0.7962	32.2 +- 9.53	57.56 +- 13.0 %	0.0096	0.0044	0	0.0218	0.0114	0	0.0641
H4_Rhizo_Litter_20	1031242	JGI Genome Portal	22	Rhizosphere	Litter	94675860	7.10069	0.7869	32.07 +- 9.63	57.24 +- 13.1 %	0.0262	0.0049	0	0.0203	0.0122	0	0.0675
H4_Rhizo_Litter_21	1031245	JGI Genome Portal	22	Rhizosphere	Litter	91716730	6.87875	0.8004	32.27 +- 9.36	57.71 +- 13.15 %	0.0128	0.0059	0	0.0228	0.0142	0	0.0702
H4_Rhizo_43	1033692	JGI Genome Portal	22	Rhizosphere	No_Litter	101865664	7.63992	0.7569	31.44 +- 9.98	61.0 +- 10.34 %	0.0092	0.0032	0	0.0106	0.0063	0	0.0332
H4_Rhizo_44	1033695	JGI Genome Portal	22	Rhizosphere	No_Litter	106981616	8.02362	0.8005	32.19 +- 9.02	59.08 +- 9.64 %	0.0087	0.0848	0	0.1393	0.1366	0	0.2909
H4_Rhizo_45	1033698	JGI Genome Portal	22	Rhizosphere	No_Litter	109667004	8.22503	0.7813	31.9 +- 9.4	60.41 +- 10.43 %	0.0094	0.0051	0	0.0171	0.011	0	0.046

### Sheet: Sheet2
1033653	1033668	1033656	1033662	1033674	1033680	1033671	1033698	1033704	1033707	1033644	1033641	1033638	1033647	1033665	1033683	1033689	1033686	1033695	1033650	1033659	1033692	1033701
H1 Bulk 30	H2 Bulk 35	H2 Rhizo 31	H2 Rhizo 33	H3 Rhizo 37	H3 Rhizo 39	H2 Bulk 36	H4 Rhizo 45	H4 Bulk 47	H4 Bulk 48	H1 Rhizo 27	H1 Rhizo 26	H1 Rhizo 25	H1 Bulk 28	H2 Bulk 34	H3 Bulk 40	H3 Bulk 42	H3 Bulk 41	H4 Rhizo 44	H1 Bulk 29	H2 Rhizo 32	H4 Rhizo 43	H4 Bulk 46
98391824	111108642	99214400	106052054	78869586	80473214	83414086	109667004	122496264	124779044	100637388	98449328	100314696	111700358	99988262	109109932	113599854	140865848	106981616	106436086	103599962	101865664	147214678
0.8425	0.8408	0.8416	0.8407	0.8762	0.8452	0.8714	0.7813	0.7811	0.7788	0.8612	0.8649	0.8577	0.8509	0.8452	0.8473	0.8125	0.7985	0.8005	0.7709	0.7794	0.7569	0.8394
32.44 +- 9.46	32.9 +- 8.43	32.92 +- 8.45	32.9 +- 8.43	33.51 +- 7.94	32.66 +- 8.36	33.3 +- 7.97	31.9 +- 9.4	31.93 +- 9.37	31.88 +- 9.42	33.26 +- 7.89	33.36 +- 7.83	33.17 +- 8.01	33.06 +- 8.08	32.97 +- 8.19	33.02 +- 8.16	32.44 +- 8.81	32.2 +- 9.0	32.19 +- 9.02	31.67 +- 9.76	31.86 +- 9.64	31.44 +- 9.98	32.89 +- 8.52
60.05 +- 10.13 %	58.03 +- 10.31 %	58.69 +- 10.67 %	58.63 +- 10.74 %	58.09 +- 13.27 %	69.44 +- 3.96 %	62.27 +- 9.89 %	60.41 +- 10.43 %	59.83 +- 10.07 %	60.02 +- 10.18 %	59.89 +- 10.22 %	58.81 +- 10.91 %	60.04 +- 9.94 %	59.57 +- 10.09 %	59.62 +- 10.07 %	59.73 +- 10.1 %	58.57 +- 10.6 %	58.99 +- 10.1 %	59.08 +- 9.64 %	60.62 +- 9.92 %	59.75 +- 10.72 %	61.0 +- 10.34 %	58.41 +- 11.02 %
0.0063	0.0056	0.0049	0.0065	0.003	0.0006	0.0012	0.0094	0.0103	0.015	0.0127	0.0125	0.0105	0.0123	0.0125	0.0166	0.0128	0.0189	0.0087	0.0077	0.0101	0.0092	0.0082
0.0145	0.0246	0.0157	0.0047	0.004	0.0027	0.0022	0.0051	0.0388	0.0445	0.0038	0.0027	0.0071	0.0215	0.0192	0.0269	0.0328	0.0423	0.0848	0.0021	0.0022	0.0032	0.0057
0	0	0	0	0	0	0	0	0	0	0	0	0	0	0	0	0	0	0	0	0	0	0
0.0371	0.0515	0.0388	0.0194	0.0227	0.0036	0.0086	0.0171	0.0731	0.0841	0.0127	0.0177	0.021	0.0432	0.039	0.0502	0.062	0.0806	0.1393	0.008	0.0155	0.0106	0.0158
0.0321	0.045	0.0295	0.0107	0.0122	0.0031	0.0058	0.011	0.0693	0.0792	0.0077	0.0091	0.0131	0.04	0.0352	0.0463	0.0576	0.0742	0.1366	0.0047	0.0056	0.0063	0.011
0	0	0	0	0	0	0	0	0	0	0	0	0	0	0	0	0	0	0	0	0	0	0
0.0778	0.1293	0.0886	0.0416	0.0479	0.0038	0.0169	0.046	0.1704	0.1978	0.0364	0.0473	0.0438	0.0983	0.0963	0.1261	0.156	0.2011	0.2909	0.0234	0.0416	0.0332	0.0444
