## Supplemental Table S2 for "Niche differentiation is spatially and temporally regulated in the rhizosphere"

### Sheet: Sheet1
Name	Repository	Repository ID	Raw Reads Count	Filtered Reads Count	Number Contigs	Scaffold Sequence Length	Scaffold N/L50	Largest Contig	Number of scaffolds > 50 kb	Percent of reads assembled (decontam)
Arenimonas bacterium JGI 044	JGI IMG	2684623242
Edaphobacter bacterium JGI 001	JGI IMG	2684623243	11942790	2104622	164	3440693	24/45544	144592	18	0.88	0.4148				Genome name	Edaphobacter bacterium JGI 001	RB41 bacterium JGI 002	Ellin6075 bacterium JGI 003	DS–18 bacterium JGI 004	Acidimicrobiales bacterium JGI 006	Acidimicrobiales bacterium JGI 007	Frankiaceae bacterium JGI 009	Solirubrobacterales bacterium JGI 015	Sphingobacteriaceae bacterium JGI 016	Sphingobacteriaceae bacterium JGI 017	Gemm–3 bacterium JGI 020	Gemm–5 bacterium JGI 021	Gemmatimonadetes bacterium JGI 022	Ellin5290 bacterium JGI 023	Alphaproteobacteria bacterium JGI 026	Caulobacteraceae bacterium JGI 027	Ellin329 bacterium JGI 028	Rhizobiales bacterium JGI 029	Devosia bacterium JGI 030	Rhodoplanes bacterium JGI 031	Mesorhizobium bacterium JGI 033	Agrobacterium bacterium JGI 034	Agrobacterium bacterium JGI 035	Sphingomonadaceae bacterium JGI 036	Sphingomonadaceae bacterium JGI 037	Kaistobacter bacterium JGI 038	Sphingomonas bacterium JGI 039	Methylibium bacterium JGI 040	Xanthomonadaceae bacterium JGI 043
RB41 bacterium JGI 002	JGI IMG	2684623246													Sequencing Project ID	1069798	1069800	1069802	1069803	1069807	1069809	1069812	1069823	1069825	1069827	1069833	1069834	1069836	1069839	1069844	1069846	1069848	1069851	1069852	1069855	1069859	1069860	1069861	1069862	1069863	1069864	1069865	1069866	1069869
Xanthomonadaceae bacterium JGI 043	JGI IMG	2684623247													Raw Reads Count	11942790	17744102	18,382,674	19,872,038	11,711,446	14,344,090	18825190	15986340	18455134	18488572	14,831,836	17472206	11,162,040	18762564	19350766	12594568	16358160	16,212,280	29637410	20698188	10,723,148	19229042	25697352	17728964	17794264	16,014,434	17946850	17211410	17,790,854
Methylibium bacterium JGI 040	JGI IMG	2684623250													Filtered Reads Count	2104622	1,479,606	3226624	419922	1,868,916	622318	1,006,418	1409752	1814362	1,805,126	1,800,884	1055336	2420480	2,546,178	1420764	1439260	1,081,928	1063148	2519742	1044892	1779480	1718386	1042492	1124396	1924746	1,205,012	2,249,542	1,213,406	439,580
Sphingomonas bacterium JGI 039	JGI IMG	2684623251													Contamination %		0	0	0.9469	0.0041	0.00%	0.5731	0.0109	0.06%	0.41%	0.001	0.04%	0.0009	0.06%	0.0005	0.0063	0.0002	0.0001	0.17%	0.00%	0.0004	0.11%	0.41%	0.0016	0.01%	0.19%	0.03%	0.11%	0.1999
Acidimicrobiales bacterium JGI 006	JGI IMG	2684623253													Scaffold total	148	72	111	39	71	17	50	92	113	96	69	60	85	113	59	88	74	70	70	65	167	131	136	109	99	45	91	62	14
Sva0725 bacterium JGI 005	JGI IMG	2684623255													Contig total	164	74	119	48	79	18	54	101	116	105	71	62	97	127	63	94	84	77	76	75	208	138	142	117	110	53	113	68	14
Ellin6075 bacterium JGI 003	JGI IMG	2684623256													Scaffold sequence length	3440693	1,144,146	4,537,180	702,438	3,066,679	205,084	1,413,940	2,163,949	1,517,271	1,707,769	2,163,825	1,037,454	3,728,086	3,539,011	1,567,950	1,746,128	1,600,797	1,512,723	3,353,577	1,095,895	3,329,748	2,428,425	908,554	1,605,254	2,213,825	1,442,322	2,674,501	1,015,191	231,744
DS-18 bacterium JGI 004	JGI IMG	2684623259													Contig sequence length	3440354	1,144,126	4,537,033	702,317	3,066,494	205,074	1,413,850	2,163,726	1,517,241	1,707,633	2,163,768	1,037,434	3,727,809	3,538,753	1,567,810	1,745,938	1,600,618	1,512,460	3,353,445	1,095,761	3,329,036	2,428,346	908,475	1,605,158	2,213,584	1,442,069	2,674,003	1,014,743	231,744
Ellin329 bacterium JGI 028	JGI IMG	2684623260													Gap Percent	0.0001	0.002%	0.003%	0.017%	0.006%	0.005%	0.006%	0.010%	0.002%	0.008%	0.003%	0.002%	0.007%	0.007%	0.009%	0.011%	0.011%	0.017%	0.004%	0.012%	0.021%	0.003%	0.009%	0.006%	0.011%	0.018%	0.019%	0.044%	0.000%
Ellin5290 bacterium JGI 023	JGI IMG	2684623262													Scaffold N/L50	24/45,544	23/15294	24/56841	13/19466	16/65966	8/12024	13/34667	28/28890	27/17562	22/24499	17/39435	21/17547	19/61211	31/41925	12/47533	19/31343	17/30130	23/24238	17/68387	21/17629	28/39678	25/32117	38/7743	28/21690	15/48000	12/42678	16/44814	21/17339	5/13842
Rhizobiales bacterium JGI 029	JGI IMG	2684623264													Contig N/L50	25/45,490	23/15294	25/54059	13/19466	16/65966	8/11830	13/34667	28/28890	27/17562	23/23720	17/39435	21/17547	19/61203	31/41366	13/46445	19/31343	17/30130	23/24238	17/68387	21/17629	29/39469	25/32117	39/7612	28/21690	16/42734	12/42678	16/44814	21/17339	5/13842
Devosia bacterium JGI 030	JGI IMG	2684623267													Largest Contig	144592	71,101	229,406	37,678	168,637	15,862	76,790	113,300	40,459	73,517	151,880	40,085	246,908	127,416	98,827	68,021	114,327	54,174	201,792	45,600	104,514	74,228	27,371	45,121	118,821	83,383	254,336	45,386	37,409
Alphaproteobacteria bacterium JGI 026	JGI IMG	2684623268													Number of scaffolds >50 kb	18	1	26	0	23	0	9	2	0	5	10	0	23	17	11	8	5	1	27	0	15	11	0	0	13	8	13	0	0
Sphingobacteriaceae bacterium JGI 016	JGI IMG	2684623270													Percent of genome in scaffolds >50 kb	0.42081	6.214	52.721	0.000	63.871	0.000	39.373	7.914	0.000	17.867	35.844	0.000	56.686	32.968	47.524	26.687	23.335	3.590	68.563	0.000	33.379	28.554	0.000	0.000	47.271	37.783	46.260	0.000	0.000
Gemm-3 bacterium JGI 020	JGI IMG	2684623272													Percent of reads assembled (raw)	0.922	78.8%	93.7%	68.5%	92.4%	48.7%	67.9%	86.4%	84.9%	87.0%	89.8%	82.7%	93.4%	91.7%	88.2%	84.6%	86.0%	83.9%	92.2%	76.3%	90.8%	88.3%	53.2%	84.4%	90.6%	88.3%	91.9%	78.9%	50.1%
Solirubrobacterales bacterium JGI 015	JGI IMG	2684623274													Percent of reads assembled (decontam)	0.88	55.5%	92.3%	60.6%	90.0%	17.2%	64.2%	78.8%	57.9%	59.9%	83.3%	67.8%	91.9%	89.0%	82.8%	78.5%	75.2%	73.4%	89.4%	62.9%	76.4%	83.1%	41.1%	80.9%	70.3%	84.0%	76.4%	63.0%	33.8%
Caulobacteraceae bacterium JGI 027	JGI IMG	2684623276													Genome recovery (single copy genes)	0.4148	8.89%	0.563	16.30%	74.07%	0	0.5185	0.4593	28.15%	34.07%	0.8741	7.41%	97.78%	0.637	0.5926	0.4741	0.2815	42.96%	0.9333	0.2815	60.74%	13.33%	45.93%	40.00%	63.70%	82.96%	0.6074	0.237	0.0444
Gemm-5 bacterium JGI 021	JGI IMG	2684623278
Gemmatimonadetes bacterium JGI 022	JGI IMG	2684623280
Sphingobacteriaceae bacterium JGI 017	JGI IMG	2684623282																																											Scaffold total 14	14
Actinomycetales bacterium JGI 008	JGI IMG	2684623284																																											Contig total 14	14
Sporichthyaceae bacterium JGI 012	JGI IMG	2684623285																																											Scaffold sequence length 231,744	231,744
Acidimicrobiales bacterium JGI 007	JGI IMG	2684623286																																											Contig sequence length 231,744	231,744
Solirubrobacterales bacterium JGI 014	JGI IMG	2684623288																																											Gap Percent 0.000%	0.000%
Frankiaceae bacterium JGI 009	JGI IMG	2684623289																																											Scaffold N/L50 5/13842	5/13842
Nocardioidaceae bacterium JGI 011	JGI IMG	2684623291																																											Contig N/L50 5/13842	5/13842
Sphingomonadaceae bacterium JGI 036	JGI IMG	2684623292																																											Largest Contig 37,409	37,409
Rhodoplanes bacterium JGI 031	JGI IMG	2684623294																																											Number of scaffolds >50 kb 0	0
Sphingomonadaceae bacterium JGI 037	JGI IMG	2684623296																																											Percent of genome in scaffolds >50 kb 0.000	0.000
Kaistobacter bacterium JGI 038	JGI IMG	2684623298																																											Percent of reads assembled (raw) 50.1%	50.1%
Mesorhizobium bacterium JGI 033	JGI IMG	2684623300																																											Percent of reads assembled (decontam) 33.8%	33.8%
Agrobacterium bacterium JGI 035	JGI IMG	2684623302
Agrobacterium bacterium JGI 034	JGI IMG	2684623304

### Sheet: Sheet2
Table S2: Sequencing statistics and assembly metrics for Single Amplified Genomes (SAGs) created in this study
Genome name	JGI ID	Raw Reads Count	Filtered Reads Count	Contamination %	Scaffold total	Contig total	Scaffold sequence length	Contig sequence length	Gap Percent	Scaffold N/L50	Contig N/L50	Largest Contig	Number of scaffolds >50 kb	Percent of genome in scaffolds >50 kb	Percent of reads assembled (raw)	Percent of reads assembled (decontam)	Genome recovery (single copy genes)
Edaphobacter bacterium JGI 001	1069798	11942790	2104622	0.0001	148	164	3440693	3440354	0.0001	24/45544	25/45490	144592	18	0.42081	0.922	0.88	0.4148
RB41 bacterium JGI 002	1069800	17744102	1479606	0	72	74	1,144,146	1,144,126	0.002%	23/15294	23/15294	71101	1	0.06214	78.8%	55.5%	0.0889
Ellin6075 bacterium JGI 003	1069802	18382674	3226624	0	111	119	4,537,180	4,537,033	0.003%	24/56841	25/54059	229,406	26	0.52721	93.7%	92.3%	0.563
DS–18 bacterium JGI 004	1069803	19872038	419922	0.9469	39	48	702,438	702,317	0.017%	13/19466	13/19466	37,678	0	0	68.5%	60.6%	0.163
Acidimicrobiales bacterium JGI 006	1069807	11711446	1868916	0.0041	71	79	3,066,679	3,066,494	0.006%	16/65966	16/65966	168,637	23	0.63871	92.4%	90.0%	0.7407
Acidimicrobiales bacterium JGI 007	1069809	14344090	622318	0	17	18	205,084	205,074	0.005%	8/12024	8/11830	15,862	0	0	48.7%	17.2%	0
Frankiaceae bacterium JGI 009	1069812	18825190	1006418	0.5731	50	54	1,413,940	1,413,850	0.006%	13/34667	13/34667	76,790	9	0.39373	67.9%	64.2%	0.5185
Solirubrobacterales bacterium JGI 015	1069823	15986340	1409752	0.0109	92	101	2,163,949	2,163,726	0.010%	28/28890	28/28890	113,300	2	0.07914	86.4%	78.8%	0.4593
Sphingobacteriaceae bacterium JGI 016	1069825	18455134	1814362	0.0006	113	116	1,517,271	1,517,241	0.002%	27/17562	27/17562	40,459	0	0	84.9%	57.9%	0.2815
Sphingobacteriaceae bacterium JGI 017	1069827	18488572	1805126	0.0041	96	105	1,707,769	1,707,633	0.008%	22/24499	23/23720	73,517	5	0.17867	87.0%	59.9%	0.3407
Gemm–3 bacterium JGI 020	1069833	14831836	1800884	0.001	69	71	2,163,825	2,163,768	0.003%	17/39435	17/39435	151,880	10	0.35844	89.8%	83.3%	0.8741
Gemm–5 bacterium JGI 021	1069834	17472206	1055336	0.0004	60	62	1,037,454	1,037,434	0.002%	21/17547	21/17547	40,085	0	0	82.7%	67.8%	0.0741
Gemmatimonadetes bacterium JGI 022	1069836	11162040	2420480	0.0009	85	97	3,728,086	3,727,809	0.007%	19/61211	19/61203	246,908	23	0.56686	93.4%	91.9%	0.9778
Ellin5290 bacterium JGI 023	1069839	18762564	2546178	0.0006	113	127	3,539,011	3,538,753	0.007%	31/41925	31/41366	127,416	17	0.32968	91.7%	89.0%	0.637
Alphaproteobacteria bacterium JGI 026	1069844	19350766	1420764	0.0005	59	63	1,567,950	1,567,810	0.009%	12/47533	13/46445	98,827	11	0.47524	88.2%	82.8%	0.5926
Caulobacteraceae bacterium JGI 027	1069846	12594568	1439260	0.0063	88	94	1,746,128	1,745,938	0.011%	19/31343	19/31343	68,021	8	0.26687	84.6%	78.5%	0.4741
Ellin329 bacterium JGI 028	1069848	16358160	1081928	0.0002	74	84	1,600,797	1,600,618	0.011%	17/30130	17/30130	114,327	5	0.23335	86.0%	75.2%	0.2815
Rhizobiales bacterium JGI 029	1069851	16212280	1063148	0.0001	70	77	1,512,723	1,512,460	0.017%	23/24238	23/24238	54,174	1	0.0359	83.9%	73.4%	0.4296
Devosia bacterium JGI 030	1069852	29637410	2519742	0.0017	70	76	3,353,577	3,353,445	0.004%	17/68387	17/68387	201,792	27	0.68563	92.2%	89.4%	0.9333
Rhodoplanes bacterium JGI 031	1069855	20698188	1044892	0	65	75	1,095,895	1,095,761	0.012%	21/17629	21/17629	45,600	0	0	76.3%	62.9%	0.2815
Mesorhizobium bacterium JGI 033	1069859	10723148	1779480	0.0004	167	208	3,329,748	3,329,036	0.021%	28/39678	29/39469	104,514	15	0.33379	90.8%	76.4%	0.6074
Agrobacterium bacterium JGI 034	1069860	19229042	1718386	0.0011	131	138	2,428,425	2,428,346	0.003%	25/32117	25/32117	74,228	11	0.28554	88.3%	83.1%	0.1333
Agrobacterium bacterium JGI 035	1069861	25697352	1042492	0.0041	136	142	908,554	908,475	0.009%	38/7743	39/7612	27,371	0	0	53.2%	41.1%	0.4593
Sphingomonadaceae bacterium JGI 036	1069862	17728964	1124396	0.0016	109	117	1,605,254	1,605,158	0.006%	28/21690	28/21690	45,121	0	0	84.4%	80.9%	0.4
Sphingomonadaceae bacterium JGI 037	1069863	17794264	1924746	0.0001	99	110	2,213,825	2,213,584	0.011%	15/48000	16/42734	118,821	13	0.47271	90.6%	70.3%	0.637
Kaistobacter bacterium JGI 038	1069864	16014434	1205012	0.0019	45	53	1,442,322	1,442,069	0.018%	12/42678	12/42678	83,383	8	0.37783	88.3%	84.0%	0.8296
Sphingomonas bacterium JGI 039	1069865	17946850	2249542	0.0003	91	113	2,674,501	2,674,003	0.019%	16/44814	16/44814	254,336	13	0.4626	91.9%	76.4%	0.6074
Methylibium bacterium JGI 040	1069866	17211410	1213406	0.0011	62	68	1,015,191	1,014,743	0.044%	21/17339	21/17339	45,386	0	0	78.9%	63.0%	0.237
Xanthomonadaceae bacterium JGI 043	1069869	17790854	439580	0.1999	14	14	231,744	231,744	0.000%	5/13842	5/13842	37,409	0	0	50.1%	33.8%	0.0444
