## Supplemental Table S3 for "Niche differentiation is spatially and temporally regulated in the rhizosphere"

### Sheet: Reference Genomes
Table S3: Dereplicated reference genomes used to map soil metatranscriptomes in this study. All genomes were generated from Hopland, CA soil.
Name	Repository	Repository ID	Data Type
Edaphobacter bacterium JGI 001	JGI IMG	1069798	Single Amplified Genome
RB41 bacterium JGI 002	JGI IMG	1069800	Single Amplified Genome
Xanthomonadaceae bacterium JGI 043	JGI IMG	1069869	Single Amplified Genome
Methylibium bacterium JGI 040	JGI IMG	1069866	Single Amplified Genome
Sphingomonas bacterium JGI 039	JGI IMG	1069865	Single Amplified Genome
Acidimicrobiales bacterium JGI 006	JGI IMG	1069807	Single Amplified Genome
Ellin6075 bacterium JGI 003	JGI IMG	1069802	Single Amplified Genome
DS-18 bacterium JGI 004	JGI IMG	1069803	Single Amplified Genome
Ellin329 bacterium JGI 028	JGI IMG	1069848	Single Amplified Genome
Ellin5290 bacterium JGI 023	JGI IMG	1069839	Single Amplified Genome
Rhizobiales bacterium JGI 029	JGI IMG	1069851	Single Amplified Genome
Devosia bacterium JGI 030	JGI IMG	1069852	Single Amplified Genome
Alphaproteobacteria bacterium JGI 026	JGI IMG	1069844	Single Amplified Genome
Sphingobacteriaceae bacterium JGI 016	JGI IMG	1069825	Single Amplified Genome
Gemm-3 bacterium JGI 020	JGI IMG	1069833	Single Amplified Genome
Solirubrobacterales bacterium JGI 015	JGI IMG	1069823	Single Amplified Genome
Caulobacteraceae bacterium JGI 027	JGI IMG	1069846	Single Amplified Genome
Gemm-5 bacterium JGI 021	JGI IMG	1069834	Single Amplified Genome
Gemmatimonadetes bacterium JGI 022	JGI IMG	1069836	Single Amplified Genome
Sphingobacteriaceae bacterium JGI 017	JGI IMG	1069827	Single Amplified Genome
Acidimicrobiales bacterium JGI 007	JGI IMG	1069809	Single Amplified Genome
Frankiaceae bacterium JGI 009	JGI IMG	1069812	Single Amplified Genome
Sphingomonadaceae bacterium JGI 036	JGI IMG	1069862	Single Amplified Genome
Rhodoplanes bacterium JGI 031	JGI IMG	1069855	Single Amplified Genome
Sphingomonadaceae bacterium JGI 037	JGI IMG	1069863	Single Amplified Genome
Kaistobacter bacterium JGI 038	JGI IMG	1069864	Single Amplified Genome
Mesorhizobium bacterium JGI 033	JGI IMG	1069859	Single Amplified Genome
Agrobacterium bacterium JGI 035	JGI IMG	1069861	Single Amplified Genome
Agrobacterium bacterium JGI 034	JGI IMG	1069860	Single Amplified Genome
MG Rhizobiaceae b0	NCBI (PRJNA517182)	b0	Metagenome
MG Gammaproteobacteria b1	NCBI (PRJNA517182)	b1	Metagenome
MG Niabella b10	NCBI (PRJNA517182)	b10	Metagenome
MG unclassified Chitinophagaceae b12	NCBI (PRJNA517182)	b12	Metagenome
MG Solirubrobacterales b13	NCBI (PRJNA517182)	b13	Metagenome
MG Anaeromyxobacteraceae b14	NCBI (PRJNA517182)	b14	Metagenome
MG Unclassified b15	NCBI (PRJNA517182)	b15	Metagenome
MG Unclassified b16	NCBI (PRJNA517182)	b16	Metagenome
MG Geothrix b17	NCBI (PRJNA517182)	b17	Metagenome
MG Aeromicrobium b19	NCBI (PRJNA517182)	b19	Metagenome
MG Unclassified b2	NCBI (PRJNA517182)	b2	Metagenome
MG Luteibacter b21	NCBI (PRJNA517182)	b21	Metagenome
MG Pseudoxanthomonas b24	NCBI (PRJNA517182)	b24	Metagenome
MG Unclassified b25	NCBI (PRJNA517182)	b25	Metagenome
MG Unclassified b26	NCBI (PRJNA517182)	b26	Metagenome
MG Acidobacteriaceae b27	NCBI (PRJNA517182)	b27	Metagenome
MG Nocardiopsis b3	NCBI (PRJNA517182)	b3	Metagenome
MG Bacillus b30	NCBI (PRJNA517182)	b30	Metagenome
MG Unclassified b33	NCBI (PRJNA517182)	b33	Metagenome
MG Pelomonas b36	NCBI (PRJNA517182)	b36	Metagenome
MG Streptomyces b38	NCBI (PRJNA517182)	b38	Metagenome
MG Mucilaginibacter b39	NCBI (PRJNA517182)	b39	Metagenome
MG unclassified Chitinophagaceae b4	NCBI (PRJNA517182)	b4	Metagenome
MG Chthoniobacter b41	NCBI (PRJNA517182)	b41	Metagenome
MG Methylobacterium b42	NCBI (PRJNA517182)	b42	Metagenome
MG Chitinophaga b45	NCBI (PRJNA517182)	b45	Metagenome
MG Unclassified b47	NCBI (PRJNA517182)	b47	Metagenome
MG Mycobacterium b49	NCBI (PRJNA517182)	b49	Metagenome
MG Gemmatimonas b5	NCBI (PRJNA517182)	b5	Metagenome
MG Rhizobiaceae b52	NCBI (PRJNA517182)	b52	Metagenome
MG Niastella b58	NCBI (PRJNA517182)	b58	Metagenome
MG Unclassified b59	NCBI (PRJNA517182)	b59	Metagenome
MG Kribbella b6	NCBI (PRJNA517182)	b6	Metagenome
MG Spermatophyta b61	NCBI (PRJNA517182)	b61	Metagenome
MG Unclassified b65	NCBI (PRJNA517182)	b65	Metagenome
MG unclassified Rhodospirillales b66	NCBI (PRJNA517182)	b66	Metagenome
MG Gemmata b67	NCBI (PRJNA517182)	b67	Metagenome
MG Actinokineospora b70	NCBI (PRJNA517182)	b70	Metagenome
MG Unclassified b73	NCBI (PRJNA517182)	b73	Metagenome
MG Chitinophaga b74	NCBI (PRJNA517182)	b74	Metagenome
MG Niabella b75	NCBI (PRJNA517182)	b75	Metagenome
MG Gemmatimonas b76	NCBI (PRJNA517182)	b76	Metagenome
MG Niastella b78	NCBI (PRJNA517182)	b78	Metagenome
MG Unclassified b79	NCBI (PRJNA517182)	b79	Metagenome
MG Caulobacter b81	NCBI (PRJNA517182)	b81	Metagenome
MG Arenimonas b83	NCBI (PRJNA517182)	b83	Metagenome
MG Pedosphaera b84	NCBI (PRJNA517182)	b84	Metagenome
MG Segetibacter b85	NCBI (PRJNA517182)	b85	Metagenome
MG Sphingomonas b86	NCBI (PRJNA517182)	b86	Metagenome
MG Unclassified b87	NCBI (PRJNA517182)	b87	Metagenome
MG Unclassified b89	NCBI (PRJNA517182)	b89	Metagenome
MG Pedosphaera b90	NCBI (PRJNA517182)	b90	Metagenome
MG Bradyrhizobium b94	NCBI (PRJNA517182)	b94	Metagenome
Acidobacteriaceae bacterium URHE0068	JGI IMG	2556921018	Genome
Bacillus URHB009	JGI IMG	2522572150	Genome
Blastococcus URHD0036	JGI IMG	2561511235	Genome
Bradyrhizobium URHA0002	JGI IMG	2522572128	Genome
Bradyrhizobium URHA0013	JGI IMG	2546825533	Genome
Bradyrhizobium URHD0069	JGI IMG	2561511129	Genome
Burkholderia URHA0054	JGI IMG	2522572104	Genome
Caulobacter sp URHA0033	JGI IMG	2522572103	Genome
Cellulomonas sp URHD0024	JGI IMG	2556921112	Genome
Cellulomonas URHE0023	JGI IMG	2522572149	Genome
Comamonadaceae bacterium URHA0028	JGI IMG	2523231025	Genome
Dongia URHE0060	JGI IMG	2556921676	Genome
Flavobacterium sp URHB0058	JGI IMG	2522572102	Genome
Geodermatophilaceae bacterium URHA0031	JGI IMG	2556921099	Genome
Geodermatophilaceae bacterium URHB0048	JGI IMG	2562617054	Genome
Geodermatophilaceae bacterium URHB0062	JGI IMG	2556921017	Genome
Intrasporangiaceae bacterium URHB0013	JGI IMG	2558309151	Genome
Lysobacter URHA0019	JGI IMG	2523231029	Genome
Marmoricola URHB0036	JGI IMG	2523231010	Genome
Mesorhizobium URHA0056	JGI IMG	2522572099	Genome
Mesorhizobium URHB0007	JGI IMG	2558860968	Genome
Mesorhizobium URHC0008	JGI IMG	2556921042	Genome
Microbacterium URHA0036	JGI IMG	2522572100	Genome
Micromonosporaceae bacterium URHE0070 genome	JGI IMG	2558860141	Genome
Mycobacterium URHB0044	JGI IMG	2556921043	Genome
Mycobacterium URHD0025	JGI IMG	2522572101	Genome
Nocardioides sp URHA0020	JGI IMG	2558860971	Genome
Nocardioides URHA0032	JGI IMG	2558860165	Genome
Paenibacillus sp URHA0014	JGI IMG	2556921041	Genome
Pseudomonas URHB0015	JGI IMG	2556921040	Genome
Rhodospirillales bacterium URHD0017 genome	JGI IMG	2590828823	Genome
Rhodospirillales bacterium URHD0088	JGI IMG	2546825534	Genome
Solirubrobacter URHD0082	JGI IMG	2522572155	Genome
Solirubrobacterales bacterium URHD0059	JGI IMG	2558860160	Genome
Sphingomonas URHD0007	JGI IMG	2523231013	Genome
Sphingomonas URHD0057	JGI IMG	2556921109	Genome
Staphylococcus URHA0057	JGI IMG	2556921095	Genome
Streptomyces sp URHA0041	JGI IMG	2561511090	Genome
Variovorax URHB0020	JGI IMG	2556921005	Genome
SH_S37_Acidobacteria_60_12	ggKbase	SH_S37_Acidobacteria_60_12.contigs	SIP Metagenome
SH_S37_Alphaproteobacteria_65_14	ggKbase	SH_S37_Alphaproteobacteria_65_14.contigs	SIP Metagenome
SH_S37_Armatimonadetes_63_6	ggKbase	SH_S37_Armatimonadetes_63_6.contigs	SIP Metagenome
SH_S37_Asticcacaulis_63_11	ggKbase	SH_S37_Asticcacaulis_63_11.contigs	SIP Metagenome
SH_S37_Bacteria_69_8	ggKbase	SH_S37_Bacteria_69_8.contigs	SIP Metagenome
SH_S37_Burkholderiales_70_21	ggKbase	SH_S37_Burkholderiales_70_21.contigs	SIP Metagenome
SH_S37_Burkholderiales_70_9	ggKbase	SH_S37_Burkholderiales_70_9.contigs	SIP Metagenome
SH_S37_Burkholderiales_71_45	ggKbase	SH_S37_Burkholderiales_71_45.contigs	SIP Metagenome
SH_S37_Catenulisporales_70_18	ggKbase	SH_S37_Catenulisporales_70_18.contigs	SIP Metagenome
SH_S37_Caulobacter_70_25	ggKbase	SH_S37_Caulobacter_70_25.contigs	SIP Metagenome
SH_S37_Caulobacterales_71_19	ggKbase	SH_S37_Caulobacterales_71_19.contigs	SIP Metagenome
SH_S37_Gemmatimonadetes_69_11	ggKbase	SH_S37_Gemmatimonadetes_69_11.contigs	SIP Metagenome
SH_S37_Gemmatimonadetes_70_7	ggKbase	SH_S37_Gemmatimonadetes_70_7.contigs	SIP Metagenome
SH_S37_Haliangium_ochraceum_69_7	ggKbase	SH_S37_Haliangium_ochraceum_69_7.contigs	SIP Metagenome
SH_S37_Hydrocarboniphaga_68_6	ggKbase	SH_S37_Hydrocarboniphaga_68_6.contigs	SIP Metagenome
SH_S37_Lysobacter_68_9	ggKbase	SH_S37_Lysobacter_68_9.contigs	SIP Metagenome
SH_S37_Mesorhizobium_64_16	ggKbase	SH_S37_Mesorhizobium_64_16.contigs	SIP Metagenome
SH_S37_Mesorhizobium_64_21	ggKbase	SH_S37_Mesorhizobium_64_21.contigs	SIP Metagenome
SH_S37_Microbacterium_68_12	ggKbase	SH_S37_Microbacterium_68_12.contigs	SIP Metagenome
SH_S37_Myxococcales_67_7	ggKbase	SH_S37_Myxococcales_67_7.contigs	SIP Metagenome
SH_S37_Novosphingobium_68_18	ggKbase	SH_S37_Novosphingobium_68_18.contigs	SIP Metagenome
SH_S37_Propionibacteriales_71_25	ggKbase	SH_S37_Propionibacteriales_71_25.contigs	SIP Metagenome
SH_S37_Propionibacteriales_71_8	ggKbase	SH_S37_Propionibacteriales_71_8.contigs	SIP Metagenome
SH_S37_Rhizobium_leguminosarum_59_9	ggKbase	SH_S37_Rhizobium_leguminosarum_59_9.contigs	SIP Metagenome
SH_S37_Sphingomonadales_64_17	ggKbase	SH_S37_Sphingomonadales_64_17.contigs	SIP Metagenome
SH_S37_Sphingomonadales_67_17	ggKbase	SH_S37_Sphingomonadales_67_17.contigs	SIP Metagenome
SH_S37_Sphingomonas_65_24	ggKbase	SH_S37_Sphingomonas_65_24.contigs	SIP Metagenome
SH_S37_Stenotrophomonas_67_7	ggKbase	SH_S37_Stenotrophomonas_67_7.contigs	SIP Metagenome
SH_S37_Streptomyces_71_13	ggKbase	SH_S37_Streptomyces_71_13.contigs	SIP Metagenome
SH_S37_Streptomyces_megabin_71_16	ggKbase	SH_S37_Streptomyces_megabin_71_16.contigs	SIP Metagenome
SH_S37_unknown_64_6	ggKbase	SH_S37_unknown_64_6.contigs	SIP Metagenome
SH_S37_unknown_68_9	ggKbase	SH_S37_unknown_68_9.contigs	SIP Metagenome
SH_S37_Variovorax_67_16	ggKbase	SH_S37_Variovorax_67_16.contigs	SIP Metagenome
SH_S37_Verrucomicrobia_63_30	ggKbase	SH_S37_Verrucomicrobia_63_30.contigs	SIP Metagenome
SH_S37_Xanthomonadales_66_9	ggKbase	SH_S37_Xanthomonadales_66_9.contigs	SIP Metagenome
SH_S37_Xanthomonadales_71_25	ggKbase	SH_S37_Xanthomonadales_71_25.contigs	SIP Metagenome
SL_S38_Acidobacteria_64_6	ggKbase	SL_S38_Acidobacteria_64_6.contigs	SIP Metagenome
SL_S38_Acidobacteria_66_9	ggKbase	SL_S38_Acidobacteria_66_9.contigs	SIP Metagenome
SL_S38_Acidobacteriales_56_7	ggKbase	SL_S38_Acidobacteriales_56_7.contigs	SIP Metagenome
SL_S38_Acidobacteriales_57_9	ggKbase	SL_S38_Acidobacteriales_57_9.contigs	SIP Metagenome
SL_S38_Bacillus_37_6	ggKbase	SL_S38_Bacillus_37_6.contigs	SIP Metagenome
SL_S38_Bradyrhizobium_62_9	ggKbase	SL_S38_Bradyrhizobium_62_9.contigs	SIP Metagenome
SL_S38_Candidatus_Koribacter_56_7	ggKbase	SL_S38_Candidatus_Koribacter_56_7.contigs	SIP Metagenome
SL_S38_Candidatus_Saccharibacteria_49_5	ggKbase	SL_S38_Candidatus_Saccharibacteria_49_5.contigs	SIP Metagenome
SL_S38_Corynebacteriales_66_6	ggKbase	SL_S38_Corynebacteriales_66_6.contigs	SIP Metagenome
SL_S38_Deltaproteobacteria_66_7	ggKbase	SL_S38_Deltaproteobacteria_66_7.contigs	SIP Metagenome
SL_S38_Flavihumibacter_42_5	ggKbase	SL_S38_Flavihumibacter_42_5.contigs	SIP Metagenome
SL_S38_Gemmatimonadetes_67_7	ggKbase	SL_S38_Gemmatimonadetes_67_7.contigs	SIP Metagenome
SL_S38_Geodermatophilus_72_10	ggKbase	SL_S38_Geodermatophilus_72_10.contigs	SIP Metagenome
SL_S38_Mucilaginibacter_43_5	ggKbase	SL_S38_Mucilaginibacter_43_5.contigs	SIP Metagenome
SL_S38_Myxococcales_68_6	ggKbase	SL_S38_Myxococcales_68_6.contigs	SIP Metagenome
SL_S38_Niabella_43_5	ggKbase	SL_S38_Niabella_43_5.contigs	SIP Metagenome
SL_S38_Niastella_43_5	ggKbase	SL_S38_Niastella_43_5.contigs	SIP Metagenome
SL_S38_Pedosphaera_parvula_56_5	ggKbase	SL_S38_Pedosphaera_parvula_56_5.contigs	SIP Metagenome
SL_S38_Pirellula_staleyi_60_5	ggKbase	SL_S38_Pirellula_staleyi_60_5.contigs	SIP Metagenome
SL_S38_Rhizobiales_megabin_64_9	ggKbase	SL_S38_Rhizobiales_megabin_64_9.contigs	SIP Metagenome
SL_S38_Rhodopseudomonas_63_9	ggKbase	SL_S38_Rhodopseudomonas_63_9.contigs	SIP Metagenome
SL_S38_Rhodovulum_65_10	ggKbase	SL_S38_Rhodovulum_65_10.contigs	SIP Metagenome
SL_S38_Spartobacteria_55_6	ggKbase	SL_S38_Spartobacteria_55_6.contigs	SIP Metagenome
SL_S38_Spartobacteria_55_7	ggKbase	SL_S38_Spartobacteria_55_7.contigs	SIP Metagenome
SL_S38_Sphingobacteriales_42_5	ggKbase	SL_S38_Sphingobacteriales_42_5.contigs	SIP Metagenome
SL_S38_Sphingomonas_66_10	ggKbase	SL_S38_Sphingomonas_66_10.contigs	SIP Metagenome
SM_S39_Acidobacteriales_57_6	ggKbase	SM_S39_Acidobacteriales_57_6.contigs	SIP Metagenome
SM_S39_Actinobacteria_70_13	ggKbase	SM_S39_Actinobacteria_70_13.contigs	SIP Metagenome
SM_S39_Bacteria_58_7	ggKbase	SM_S39_Bacteria_58_7.contigs	SIP Metagenome
SM_S39_Bradyrhizobium_64_9	ggKbase	SM_S39_Bradyrhizobium_64_9.contigs	SIP Metagenome
SM_S39_Burkholderiales_62_29	ggKbase	SM_S39_Burkholderiales_62_29.contigs	SIP Metagenome
SM_S39_Burkholderiales_69_25	ggKbase	SM_S39_Burkholderiales_69_25.contigs	SIP Metagenome
SM_S39_Caulobacter_68_7	ggKbase	SM_S39_Caulobacter_68_7.contigs	SIP Metagenome
SM_S39_Chthoniobacter_flavus_60_5	ggKbase	SM_S39_Chthoniobacter_flavus_60_5.contigs	SIP Metagenome
SM_S39_Gemmatimonadetes_69_7	ggKbase	SM_S39_Gemmatimonadetes_69_7.contigs	SIP Metagenome
SM_S39_Haliangium_67_6	ggKbase	SM_S39_Haliangium_67_6.contigs	SIP Metagenome
SM_S39_Lysobacter_70_6	ggKbase	SM_S39_Lysobacter_70_6.contigs	SIP Metagenome
SM_S39_Rhizobiales_65_9	ggKbase	SM_S39_Rhizobiales_65_9.contigs	SIP Metagenome
SM_S39_RIFCSPLOWO2_12_FULL_Acidobacteria_66_21_curated_64_6	ggKbase	SM_S39_RIFCSPLOWO2_12_FULL_Acidobacteria_66_21_curated_64_6.contigs	SIP Metagenome
SM_S39_Sphingomonadales_65_13	ggKbase	SM_S39_Sphingomonadales_65_13.contigs	SIP Metagenome
SM_S39_unknown_63_10	ggKbase	SM_S39_unknown_63_10.contigs	SIP Metagenome
SM_S39_Verrucomicrobia_58_7	ggKbase	SM_S39_Verrucomicrobia_58_7.contigs	SIP Metagenome
UL_S35_Acidobacteria_56_7	ggKbase	UL_S35_Acidobacteria_56_7.contigs	SIP Metagenome
UL_S35_Acidobacteria_64_6	ggKbase	UL_S35_Acidobacteria_64_6.contigs	SIP Metagenome
UL_S35_Acidobacteria_66_10	ggKbase	UL_S35_Acidobacteria_66_10.contigs	SIP Metagenome
UL_S35_Acidobacteriales_55_9	ggKbase	UL_S35_Acidobacteriales_55_9.contigs	SIP Metagenome
UL_S35_Acidobacteriales_56_8	ggKbase	UL_S35_Acidobacteriales_56_8.contigs	SIP Metagenome
UL_S35_Alphaproteobacteria_64_14	ggKbase	UL_S35_Alphaproteobacteria_64_14.contigs	SIP Metagenome
UL_S35_Bacteria_55_9	ggKbase	UL_S35_Bacteria_55_9.contigs	SIP Metagenome
UL_S35_Bacteria_66_8	ggKbase	UL_S35_Bacteria_66_8.contigs	SIP Metagenome
UL_S35_Betaproteobacteria_67_10	ggKbase	UL_S35_Betaproteobacteria_67_10.contigs	SIP Metagenome
UL_S35_Betaproteobacteria_67_12	ggKbase	UL_S35_Betaproteobacteria_67_12.contigs	SIP Metagenome
UL_S35_Bradyrhizobium_63_7	ggKbase	UL_S35_Bradyrhizobium_63_7.contigs	SIP Metagenome
UL_S35_Candidatus_Koribacter_versatilis_56_7	ggKbase	UL_S35_Candidatus_Koribacter_versatilis_56_7.contigs	SIP Metagenome
UL_S35_Gemmatimonadetes_66_6	ggKbase	UL_S35_Gemmatimonadetes_66_6.contigs	SIP Metagenome
UL_S35_Modestobacter_71_10	ggKbase	UL_S35_Modestobacter_71_10.contigs	SIP Metagenome
UL_S35_Pedosphaera_56_5	ggKbase	UL_S35_Pedosphaera_56_5.contigs	SIP Metagenome
UL_S35_Planctomycetia_61_5	ggKbase	UL_S35_Planctomycetia_61_5.contigs	SIP Metagenome
UL_S35_Rhizobiales_64_14	ggKbase	UL_S35_Rhizobiales_64_14.contigs	SIP Metagenome
UL_S35_Rhizobiales_64_8	ggKbase	UL_S35_Rhizobiales_64_8.contigs	SIP Metagenome
UL_S35_Rhodopseudomonas_63_8	ggKbase	UL_S35_Rhodopseudomonas_63_8.contigs	SIP Metagenome
UL_S35_RIFCSPLOWO2_12_FULL_Acidobacteria_66_21_curated_63_9	ggKbase	UL_S35_RIFCSPLOWO2_12_FULL_Acidobacteria_66_21_curated_63_9.contigs	SIP Metagenome
UL_S35_Sorangium_67_5	ggKbase	UL_S35_Sorangium_67_5.contigs	SIP Metagenome
UL_S35_Spartobacteria_55_6	ggKbase	UL_S35_Spartobacteria_55_6.contigs	SIP Metagenome
UL_S35_Sphingomonadales_65_12	ggKbase	UL_S35_Sphingomonadales_65_12.contigs	SIP Metagenome
UL_S35_Sphingomonas_66_10	ggKbase	UL_S35_Sphingomonas_66_10.contigs	SIP Metagenome
UL_S35_unknown_55_7	ggKbase	UL_S35_unknown_55_7.contigs	SIP Metagenome
UM_S36_Acidobacteria_71_7	ggKbase	UM_S36_Acidobacteria_71_7.contigs	SIP Metagenome
UM_S36_Betaproteobacteria_69_7	ggKbase	UM_S36_Betaproteobacteria_69_7.contigs	SIP Metagenome
UM_S36_Caulobacterales_72_8	ggKbase	UM_S36_Caulobacterales_72_8.contigs	SIP Metagenome
UM_S36_Deltaproteobacteria_72_8	ggKbase	UM_S36_Deltaproteobacteria_72_8.contigs	SIP Metagenome
UM_S36_Gemmatimonadetes_69_6	ggKbase	UM_S36_Gemmatimonadetes_69_6.contigs	SIP Metagenome
UM_S36_Haliangium_73_9	ggKbase	UM_S36_Haliangium_73_9.contigs	SIP Metagenome
UM_S36_Modestobacter_75_12	ggKbase	UM_S36_Modestobacter_75_12.contigs	SIP Metagenome
UM_S36_Modestobacter_sp_KNN45-2b_75_10	ggKbase	UM_S36_Modestobacter_sp_KNN45-2b_75_10.contigs	SIP Metagenome
UM_S36_Myxococcales_73_9	ggKbase	UM_S36_Myxococcales_73_9.contigs	SIP Metagenome
UM_S36_Patulibacter_74_9	ggKbase	UM_S36_Patulibacter_74_9.contigs	SIP Metagenome
VL_S33_Acidobacteriales_56_6	ggKbase	VL_S33_Acidobacteriales_56_6.contigs	SIP Metagenome
VL_S33_Actinobacteria_67_8	ggKbase	VL_S33_Actinobacteria_67_8.contigs	SIP Metagenome
VL_S33_Actinobacteria_69_8	ggKbase	VL_S33_Actinobacteria_69_8.contigs	SIP Metagenome
VL_S33_Actinobacteria_70_8	ggKbase	VL_S33_Actinobacteria_70_8.contigs	SIP Metagenome
VL_S33_Afipia_64_10	ggKbase	VL_S33_Afipia_64_10.contigs	SIP Metagenome
VL_S33_Betaproteobacteria_66_9	ggKbase	VL_S33_Betaproteobacteria_66_9.contigs	SIP Metagenome
VL_S33_Bradyrhizobium_62_9	ggKbase	VL_S33_Bradyrhizobium_62_9.contigs	SIP Metagenome
VL_S33_Candidatus_Koribacter_versatilis_56_8	ggKbase	VL_S33_Candidatus_Koribacter_versatilis_56_8.contigs	SIP Metagenome
VL_S33_Gemmatimonadetes_66_6	ggKbase	VL_S33_Gemmatimonadetes_66_6.contigs	SIP Metagenome
VL_S33_Geodermatophilales_71_12	ggKbase	VL_S33_Geodermatophilales_71_12.contigs	SIP Metagenome
VL_S33_Geodermatophilus_71_12	ggKbase	VL_S33_Geodermatophilus_71_12.contigs	SIP Metagenome
VL_S33_Mycobacterium_66_6	ggKbase	VL_S33_Mycobacterium_66_6.contigs	SIP Metagenome
VL_S33_Planctomycetales_61_6	ggKbase	VL_S33_Planctomycetales_61_6.contigs	SIP Metagenome
VL_S33_Rhizobiales_64_8	ggKbase	VL_S33_Rhizobiales_64_8.contigs	SIP Metagenome
VL_S33_Sorangium_66_6	ggKbase	VL_S33_Sorangium_66_6.contigs	SIP Metagenome
VL_S33_Spartobacteria_56_7	ggKbase	VL_S33_Spartobacteria_56_7.contigs	SIP Metagenome
VL_S33_Sphingomonas_66_9	ggKbase	VL_S33_Sphingomonas_66_9.contigs	SIP Metagenome
VL_S33_Verrucomicrobiales_56_5	ggKbase	VL_S33_Verrucomicrobiales_56_5.contigs	SIP Metagenome
VM_S34_Actinobacteria_71_8	ggKbase	VM_S34_Actinobacteria_71_8.contigs	SIP Metagenome
VM_S34_Actinobacteria_73_15	ggKbase	VM_S34_Actinobacteria_73_15.contigs	SIP Metagenome
VM_S34_Bacteria_68_21	ggKbase	VM_S34_Bacteria_68_21.contigs	SIP Metagenome
VM_S34_Betaproteobacteria_69_9	ggKbase	VM_S34_Betaproteobacteria_69_9.contigs	SIP Metagenome
VM_S34_Deltaproteobacteria_61_6	ggKbase	VM_S34_Deltaproteobacteria_61_6.contigs	SIP Metagenome
VM_S34_Patulibacter_74_8	ggKbase	VM_S34_Patulibacter_74_8.contigs	SIP Metagenome
VM_S34_Patulibacter_medicamentivorans_74_17	ggKbase	VM_S34_Patulibacter_medicamentivorans_74_17.contigs	SIP Metagenome
VM_S34_Rhodospirillales_73_12	ggKbase	VM_S34_Rhodospirillales_73_12.contigs	SIP Metagenome
VM_S34_Solirubrobacterales_75_19	ggKbase	VM_S34_Solirubrobacterales_75_19.contigs	SIP Metagenome
VM_S34_Streptomyces_74_8	ggKbase	VM_S34_Streptomyces_74_8.contigs	SIP Metagenome
YH_S30_Acidovorax_sp__KKS102_59_7	ggKbase	YH_S30_Acidovorax_sp__KKS102_59_7.contigs	SIP Metagenome
YH_S30_Actinobacteria_70_8	ggKbase	YH_S30_Actinobacteria_70_8.contigs	SIP Metagenome
YH_S30_Asticcacaulis_63_7	ggKbase	YH_S30_Asticcacaulis_63_7.contigs	SIP Metagenome
YH_S30_Bacteria_63_12	ggKbase	YH_S30_Bacteria_63_12.contigs	SIP Metagenome
YH_S30_Betaproteobacteria_63_7	ggKbase	YH_S30_Betaproteobacteria_63_7.contigs	SIP Metagenome
YH_S30_Bradyrhizobium_65_11	ggKbase	YH_S30_Bradyrhizobium_65_11.contigs	SIP Metagenome
YH_S30_Burkholderiales_67_120	ggKbase	YH_S30_Burkholderiales_67_120.contigs	SIP Metagenome
YH_S30_Burkholderiales_67_7	ggKbase	YH_S30_Burkholderiales_67_7.contigs	SIP Metagenome
YH_S30_Burkholderiales_70_16	ggKbase	YH_S30_Burkholderiales_70_16.contigs	SIP Metagenome
YH_S30_Caulobacter_69_88	ggKbase	YH_S30_Caulobacter_69_88.contigs	SIP Metagenome
YH_S30_Janthinobacterium_sp__HH01_65_15	ggKbase	YH_S30_Janthinobacterium_sp__HH01_65_15.contigs	SIP Metagenome
YH_S30_Janthinobacterium_sp_HH01_66_8	ggKbase	YH_S30_Janthinobacterium_sp_HH01_66_8.contigs	SIP Metagenome
YH_S30_Leifsonia_69_10	ggKbase	YH_S30_Leifsonia_69_10.contigs	SIP Metagenome
YH_S30_Luteibacter_66_7	ggKbase	YH_S30_Luteibacter_66_7.contigs	SIP Metagenome
YH_S30_Lysobacter_68_6	ggKbase	YH_S30_Lysobacter_68_6.contigs	SIP Metagenome
YH_S30_Lysobacter_dokdonensis_68_6	ggKbase	YH_S30_Lysobacter_dokdonensis_68_6.contigs	SIP Metagenome
YH_S30_Massilia_66_12	ggKbase	YH_S30_Massilia_66_12.contigs	SIP Metagenome
YH_S30_Mesorhizobium_63_15	ggKbase	YH_S30_Mesorhizobium_63_15.contigs	SIP Metagenome
YH_S30_Mesorhizobium_63_9	ggKbase	YH_S30_Mesorhizobium_63_9.contigs	SIP Metagenome
YH_S30_Microbacterium_69_7	ggKbase	YH_S30_Microbacterium_69_7.contigs	SIP Metagenome
YH_S30_Microbacterium_azadirachtae_70_7	ggKbase	YH_S30_Microbacterium_azadirachtae_70_7.contigs	SIP Metagenome
YH_S30_Micrococcales_69_14	ggKbase	YH_S30_Micrococcales_69_14.contigs	SIP Metagenome
YH_S30_Micrococcales_69_17	ggKbase	YH_S30_Micrococcales_69_17.contigs	SIP Metagenome
YH_S30_Micrococcales_69_8	ggKbase	YH_S30_Micrococcales_69_8.contigs	SIP Metagenome
YH_S30_Rhizobium_59_7	ggKbase	YH_S30_Rhizobium_59_7.contigs	SIP Metagenome
YH_S30_Sphingomonadales_64_17	ggKbase	YH_S30_Sphingomonadales_64_17.contigs	SIP Metagenome
YH_S30_Sphingomonas_63_8	ggKbase	YH_S30_Sphingomonas_63_8.contigs	SIP Metagenome
YH_S30_Sphingomonas_64_18	ggKbase	YH_S30_Sphingomonas_64_18.contigs	SIP Metagenome
YH_S30_Sphingomonas_wittichii_65_7	ggKbase	YH_S30_Sphingomonas_wittichii_65_7.contigs	SIP Metagenome
YH_S30_Streptomyces_70_12	ggKbase	YH_S30_Streptomyces_70_12.contigs	SIP Metagenome
YH_S30_Streptomyces_70_9	ggKbase	YH_S30_Streptomyces_70_9.contigs	SIP Metagenome
YH_S30_Streptomyces_turgidiscabies_70_12	ggKbase	YH_S30_Streptomyces_turgidiscabies_70_12.contigs	SIP Metagenome
YH_S30_Streptomycetales_68_8	ggKbase	YH_S30_Streptomycetales_68_8.contigs	SIP Metagenome
YH_S30_Terrabacter_69_9	ggKbase	YH_S30_Terrabacter_69_9.contigs	SIP Metagenome
YH_S30_unknown_63_8	ggKbase	YH_S30_unknown_63_8.contigs	SIP Metagenome
YH_S30_unknown_66_6	ggKbase	YH_S30_unknown_66_6.contigs	SIP Metagenome
YH_S30_Verrucomicrobia_62_6	ggKbase	YH_S30_Verrucomicrobia_62_6.contigs	SIP Metagenome
YH_S30_Verrucomicrobia_63_7	ggKbase	YH_S30_Verrucomicrobia_63_7.contigs	SIP Metagenome
YL_S31_Actinobacteria_69_8	ggKbase	YL_S31_Actinobacteria_69_8.contigs	SIP Metagenome
YL_S31_Bradyrhizobium_63_8	ggKbase	YL_S31_Bradyrhizobium_63_8.contigs	SIP Metagenome
YL_S31_Chitinophaga_pinensis_46_5	ggKbase	YL_S31_Chitinophaga_pinensis_46_5.contigs	SIP Metagenome
YL_S31_Gemmatimonadetes_66_6	ggKbase	YL_S31_Gemmatimonadetes_66_6.contigs	SIP Metagenome
YL_S31_Mycobacterium_66_6	ggKbase	YL_S31_Mycobacterium_66_6.contigs	SIP Metagenome
YL_S31_Niabella_43_5	ggKbase	YL_S31_Niabella_43_5.contigs	SIP Metagenome
YL_S31_Proteobacteria_68_8	ggKbase	YL_S31_Proteobacteria_68_8.contigs	SIP Metagenome
YM_S32_Acidovorax_sp_KKS102_64_5	ggKbase	YM_S32_Acidovorax_sp_KKS102_64_5.contigs	SIP Metagenome
YM_S32_Betaproteobacteria_67_8	ggKbase	YM_S32_Betaproteobacteria_67_8.contigs	SIP Metagenome
YM_S32_Burkholderiales_54_8	ggKbase	YM_S32_Burkholderiales_54_8.contigs	SIP Metagenome
YM_S32_Candidatus_Saccharibacteria_49_5	ggKbase	YM_S32_Candidatus_Saccharibacteria_49_5.contigs	SIP Metagenome
YM_S32_Candidatus_Saccharimonas_49_6	ggKbase	YM_S32_Candidatus_Saccharimonas_49_6.contigs	SIP Metagenome
YM_S32_Chthoniobacter_flavus_56_7	ggKbase	YM_S32_Chthoniobacter_flavus_56_7.contigs	SIP Metagenome
YM_S32_Cytophagales_49_6	ggKbase	YM_S32_Cytophagales_49_6.contigs	SIP Metagenome
YM_S32_Gammaproteobacteria_51_6	ggKbase	YM_S32_Gammaproteobacteria_51_6.contigs	SIP Metagenome
YM_S32_Inquilinus_limosus_69_17	ggKbase	YM_S32_Inquilinus_limosus_69_17.contigs	SIP Metagenome
YM_S32_Microbacterium_70_6	ggKbase	YM_S32_Microbacterium_70_6.contigs	SIP Metagenome
YM_S32_Polaromonas_62_7	ggKbase	YM_S32_Polaromonas_62_7.contigs	SIP Metagenome
YM_S32_Proteobacteria_63_11	ggKbase	YM_S32_Proteobacteria_63_11.contigs	SIP Metagenome
YM_S32_Sphingomonas_65_11	ggKbase	YM_S32_Sphingomonas_65_11.contigs	SIP Metagenome
YM_S32_TM7_50_20	ggKbase	YM_S32_TM7_50_20.contigs	SIP Metagenome
YM_S32_Variovorax_paradoxus_68_14	ggKbase	YM_S32_Variovorax_paradoxus_68_14.contigs	SIP Metagenome
ZL_S28_Betaproteobacteria_66_10	ggKbase	ZL_S28_Betaproteobacteria_66_10.contigs	SIP Metagenome
ZL_S28_Bradyrhizobium_63_9	ggKbase	ZL_S28_Bradyrhizobium_63_9.contigs	SIP Metagenome
ZL_S28_Bradyrhizobium_sp_WSM471_64_10	ggKbase	ZL_S28_Bradyrhizobium_sp_WSM471_64_10.contigs	SIP Metagenome
ZL_S28_Flavihumibacter_43_5	ggKbase	ZL_S28_Flavihumibacter_43_5.contigs	SIP Metagenome
ZL_S28_Geodermatophilales_73_11	ggKbase	ZL_S28_Geodermatophilales_73_11.contigs	SIP Metagenome
ZL_S28_Mycobacterium_66_6	ggKbase	ZL_S28_Mycobacterium_66_6.contigs	SIP Metagenome
ZL_S28_Niastella_koreensis_43_5	ggKbase	ZL_S28_Niastella_koreensis_43_5.contigs	SIP Metagenome
ZL_S28_RIFCSPLOWO2_02_FULL_Acidobacteria_65_29_curated_65_7	ggKbase	ZL_S28_RIFCSPLOWO2_02_FULL_Acidobacteria_65_29_curated_65_7.contigs	SIP Metagenome
ZL_S28_RIFCSPLOWO2_12_FULL_Acidobacteria_66_21_curated_62_10	ggKbase	ZL_S28_RIFCSPLOWO2_12_FULL_Acidobacteria_66_21_curated_62_10.contigs	SIP Metagenome
ZM_S29_Bacteria_71_20	ggKbase	ZM_S29_Bacteria_71_20.contigs	SIP Metagenome
ZM_S29_Gemmatimonadetes_70_9	ggKbase	ZM_S29_Gemmatimonadetes_70_9.contigs	SIP Metagenome
ZM_S29_Microvirga_71_10	ggKbase	ZM_S29_Microvirga_71_10.contigs	SIP Metagenome
ZM_S29_RBG_16_RIF_CHLX_72_14_curated_73_7	ggKbase	ZM_S29_RBG_16_RIF_CHLX_72_14_curated_73_7.contigs	SIP Metagenome
